# Oligo-barcodes illuminate holocentric karyotype evolution in *Rhynchospora* (Cyperaceae)

**DOI:** 10.1101/2023.10.31.564898

**Authors:** Yennifer Mata-Sucre, Leticia Maria Parteka, Christiane Ritz, Andrés Gatica-Arias, Leonardo P. Félix, Willian Wayt Thomas, Gustavo Souza, André L. L. Vanzela, Andrea Pedrosa-Harand, André Marques

## Abstract

Holocentric karyotypes are assumed to rapidly evolve through chromosome fusions and fissions due to the diffuse nature of their centromeres. Here, we took advantage of the recent availability of a chromosome-scale reference genome for *Rhynchospora breviuscula*, a model species of this holocentric genus, and developed the first set of oligo-based barcode probes for a holocentric plant. These probes were applied to 13 additional species of the genus, aiming to investigate the evolutionary dynamics driving the karyotype evolution in *Rhynchospora*. The two sets of probes were composed of 27,392 (green) and 23,968 (magenta) oligonucleotides, and generated 15 distinct FISH signals as a unique barcode pattern for the identification of all five chromosome pairs of the *R. breviuscula* karyotype. Oligo-FISH comparative analyzes revealed different types of rearrangements, such as fusions, fissions, putative inversions and translocations, as well as genomic duplications among the analyzed species. Two rounds of whole genome duplication (WGD) were demonstrated in *R. pubera*, but both analyzed accessions differed in the complex chain of events that gave rise to its large, structurally diploidized karyotypes with 2*n* = 10 or 12. Considering the phylogenetic relationships and divergence time of the species, the specificity and synteny of the probes were maintained up to species with a divergence time of ∼25 My. However, karyotype divergence in more distant species hindered chromosome mapping and the inference of specific events. This barcoding system is a powerful tool to study chromosomal variations and genomic evolution in holocentric chromosomes of *Rhynchospora* species.
