## Supplementary material for "Oligo-barcodes illuminate holocentric karyotype evolution in *Rhynchospora* (Cyperaceae)": Table S1

### Sheet: Table S2
Table S1. Oligo-barcode design showing the distribution of 45nt-oligo density across the five chromosomes of R. breviuscula
		chr1				chr2				chr3				chr4				chr5		Graph data
	gap (Mb)	3.14514			gap (Mb)	11.829			gap (Mb)	6.09538			gap (Mb)	12.723			gap (Mb)	6.28263		scaffold	green	red	ends
Start	probe count	3424		End	probe count	3424		End	probe count	3424		Extra	probe count	1938		Extra	probe count	3424		1	-3.59326e+06	-7.76028e+07	-1
	span (Kb)	896.225			span (Kb)	585.075			span (Kb)	885.165			span (Kb)	4509.11			span (Kb)	823.017		1	-1.59518e+07	-92388629	-93579695
	start	3145145			start	11828990			start	6095377			start	12723011			start	6282633		2	-1.21215e+07	-5.94887e+07	-1
	stop	4041370			stop	12414065			stop	6980542			stop	17232118			stop	7105650		2		-6.83337e+07	-74028468
	Include	0			Include	0			Include	0			Include	no			Include	0		3	-6.53796e+06	-5.38733e+07	-1
	gap (Mb)	11.374			gap (Mb)	2.66688			gap (Mb)	6.74055			gap (Mb)	8.54225			gap (Mb)	11.0822		3			-71096988
Extra	probe count	3424		Extra	probe count	3424		Extra	probe count	16		End	probe count	3424		End	probe count	3424		4	-2.61036e+07	-4.94452e+07	-69891118
	span (Kb)	1072			span (Kb)	662.505			span (Kb)	4091			span (Kb)	658.507			span (Kb)	556.265		4	-3.53326e+07		-1
	start	15415340			start	15080940			start	13721089			start	25774368			start	18187875		5	-6.69414e+06		-68824187
	stop	16488297			stop	15743445			stop	17812944			stop	26432875			stop	18744140		5	-4.26212e+07	-6.6395e+07	-1
	Include	0			Include	no			Include	no			Include	0			Include	no
	gap (Mb)	28.0659			gap (Mb)	14.593			gap (Mb)	10.1589			gap (Mb)	8.34482			gap (Mb)	23.5773
Mid	probe count	3424		Mid	probe count	3424		Mid	probe count	382		Mid	probe count	3424		Mid	probe count	3424
	span (Kb)	725.375			span (Kb)	576.255			span (Kb)	9421.11			span (Kb)	1109.8			span (Kb)	599.387
	start	44554164			start	30336461			start	27971892			start	34777690			start	42321465
	stop	45279539			stop	30912716			stop	37392999			stop	35887485			stop	42920852
	Include	no			Include	no			Include	no			Include	0			Include	0
	gap (Mb)	31.934			gap (Mb)	28.2029			gap (Mb)	16.1649			gap (Mb)	13.1551			gap (Mb)	10.0403
End	probe count	3424		Extra2	probe count	3424		Start	probe count	3424		Start	probe count	3424		Extra2	probe count	3079
	span (Kb)	778.577			span (Kb)	746			span (Kb)	630.887			span (Kb)	805.125			span (Kb)	5260.02
	start	77213554			start	59115590			start	53557881			start	49042597			start	52961109
	stop	77992131			stop	59861785			stop	54188768			stop	49847722			stop	58221134
	Include	1			Include	1			Include	1			Include	1			Include
	gap (Mb)	13.8811			gap (Mb)	8.1235			gap (Mb)	5.08256			gap (Mb)	4.9715			gap (Mb)	7.77369
Extra2	probe count	3424		Start	probe count	3424		Extra2	probe count	18		Extra2	probe count	168		End	probe count	3424
	span (Kb)	1030.77			span (Kb)	696.755			span (Kb)	3366			span (Kb)	4739.01			span (Kb)	800.335
	start	91873246			start	67985286			start	59271330			start	54819226			start	65994824
	stop	92904012			stop	68682041			stop	62638295			stop	59558233			stop	66795159
	Include	1			Include	1			Include	no			Include	no			Include	1
	gap (Mb)	0.675683			gap (Mb)	5.34643			gap (Mb)	8.45869			gap (Mb)	10.3329			gap (Mb)	2.02903
length	>chr_1	93579695			>chr_2	74028468			>chr_3	71096988			>chr_4	69891118			>chr_5	68824187
