## Supplementary material for "Oligo-barcodes illuminate holocentric karyotype evolution in *Rhynchospora* (Cyperaceae)": Table S2

### Sheet: Sheet1
Table S1 Chromosome size in 14 Rhynchospora species
Species	Chromosome	I	II	III	IV	V	VI	VII	VIII	IX	X	XI	XII	XIII
R. barbata	Length	4.61559	4.36813	4.18773	4.06362	3.82769
	SD	0.011662	0.0931973	0.0124255	0.0102417	0.192867
R. holoschoenoides	Length	4.08696	3.52154	3.40192	3.10961	3.00182
	SD	0.0570885	0.0393856	0.0304048	0.0693614	0.0117468
R. ridleyi	Length	4.12172	3.91181	3.7584	3.26965	3.15754	2.7961
	SD	0.0775068	0.0279292	0.0541731	0.0106069	0.0462571	0.197975
R. alba	Length	2.6061	2.28559	2.11289	1.97906	1.87143	1.76874	1.6859	1.62433	1.60838	1.54396	1.38143	1.24834	1.09584
	SD	0.166041	0.0167228	0.0710663	0.0275899	0.038659	0.0138919	0.0140345	0.0224108	0.0198039	0.0400803	0.0131752	0.111172	0.0138285
R. cephalotes	Length	2.35272	2.23259	1.97227	1.83802	1.72257	1.62315	1.60749	1.58463	1.39589
	SD	0.00898792	0.0829883	0.0393126	0.0164353	0.062256	0.00620366	0.0469809	0.0413045	0.0400361
R. colorata	Length	4.82539	4.32099	4.29002	3.72989	3.56211
	SD	0.358665	0.0196203	0.00695661	0.00908742	0.0615941
R. radicans	Length	4.64902	3.98192	3.87605	3.55894	2.88484
	SD	0.113816	0.0180691	0.0592194	0.0156362	0.133104
R. pubera - 10	Length	16.4304	16.0292	12.2362	9.88683	9.55068
	SD	0.0878374	0.174161	1.01599	0.129392	0.194048
R. pubera - 12	Length	14.3148	12.3044	11.2767	7.65192	4.36405	4.17128
	SD	0.367797	0.944968	0.219915	0.0296283	0.00511295	0.0110943
R. breviuscula	Length	6.10507	5.48347	5.06627	4.73875	4.00911
	SD	0.027884	0.177757	0.234893	0.0317556	0.537549
R. nervosa subsp. ciliata	Length	7.92	7.46	7.14	6.9	6.48
	SD	0.35	0.29	0.04	0.04	0.07
R. tenuis	Length	8.39861	6.12141
	SD	0.3492	0.0104364
R. riparia	Length	6.05809	5.70811	4.75739	4.41125	3.32238
	SD	0.168502	0.13846	0.0925063	0.0323241	0.02
R. filiformis	Length	6.32149	5.26483	5.04249	4.91677	4.76322
	SD	0.114709	0.151093	0.0680463	0.056858	0.0759415
R. tenerrima	Length	2.55966	2.42806	2.28048	2.02595	1.89532	1.82649	1.7944	1.73313	1.58598	1.38508
	SD	0.00583824	0.0172331	0.105373	0.073468	0.0107232	0.0101455	0.0166558	0.00793285	0.0422132	0.0893356
