## Supplementary material for "Oligo-barcodes illuminate holocentric karyotype evolution in *Rhynchospora* (Cyperaceae)": Table S3

### Sheet: Sheet1
Table S3. Sample information, voucher and geographical coordinates
Species (sample)	Section	Chromosome number (n)	Voucher	Geogrphical coordinate (decimal degrees)
R. alba	Albae	13		51.355055; 14.729016
R. cephalotes	Cephalotae	9	Costa et al. 2021				Felix L. P. 19427	-6,8241; -35,2410763
R. ridleyi	Pseudocapitatae	6	Felix L. P. 19411	-6.787555; -35.133830
R. breviuscula	Dichromena	5	Hofstatter et al. 2022
R. colorata	Dichromena	5	comercially acquired plant passport number
R. nervosa ssp. ciliata	Dichromena	5	Ribeiro et al. 2016
R. pubera (2n = 10)	Dichromena	5	Hofstatter et al. 2022
R. pubera (2n = 12)	Dichromena	6		-1.464265; -48.505385
R. radicans	Dichromena	5		9.939049; -84.072598
R. tenerrima	Tenues	10		-9.703924; -35.832067			BROMA
R. filiformis	Tenues	5	Felix L. P. 19431	-6.61810942; -34.97415161
R. riparia	Tenues	5	Felix L. P. 19415	-6.787555; -35.133830
R. tenuis	Tenues	2	Hofstatter et al. 2022
R. barbata	Pauciflorae	5	Felix L. P. 19412	-6.787555; -35.133830
R. holoschoenoides	Polycephalae	5	Felix L. P. 19428	-6.61810942; -34.97415161
